# A Deep Redox Proteome Profiling Workflow and Its Application to Skeletal Muscle of a Duchene Muscular Dystrophy Model

**DOI:** 10.1101/2022.08.15.504013

**Authors:** Nicholas J. Day, Tong Zhang, Matthew J. Gaffrey, Rui Zhao, Thomas L. Fillmore, Ronald J. Moore, George G. Rodney, Wei-Jun Qian

## Abstract

Perturbation to the redox state accompanies many diseases and its effects are viewed through oxidation of biomolecules, including proteins, lipids, and nucleic acids. The thiol groups of protein cysteine residues undergo an array of redox post-translational modifications (PTMs) that are important for regulation of protein and pathway function. To better understand what proteins are redox regulated following a perturbation, it is important to be able to comprehensively profile protein thiol oxidation at the proteome level. Herein, we report a deep redox proteome profiling workflow and demonstrate its application in measuring the changes in thiol oxidation along with global protein expression in skeletal muscle from *mdx* mice, a model of Duchenne Muscular Dystrophy (DMD). In depth coverage of the thiol proteome was achieved with >18,000 Cys sites from 5608 proteins in muscle being quantified. Compared to the control group, *mdx* mice exhibit markedly increased thiol oxidation, where ~2% shift in the median oxidation occupancy was observed. Pathway analysis for the redox data revealed that coagulation system and immune-related pathways were among the most susceptible to increased thiol oxidation in *mdx* mice, whereas protein abundance changes were more enriched in pathways associated with bioenergetics. This study illustrates the importance of deep redox profiling in gaining a greater insight into oxidative stress regulation and pathways/processes being perturbed in an oxidizing environment.

**Graphical Abstract:** 

**Highlights:**

- Deep redox profiling workflow results in stoichiometric quantification of thiol oxidation for > 18,000 Cys sites in muscle
- Thiol redox changes were much more pronounced than protein abundance changes for the overlapping set of proteins
- Redox changes are most significant in coagulation and immune response pathways while abundance changes on bioenergetics pathways
