## Supplemental Data 5 for "A Deep Redox Proteome Profiling Workflow and Its Application to Skeletal Muscle of a Duchene Muscular Dystrophy Model"

### Sheet: Legend
Supplementary Data 5: Highly Oxidized Cys Sites
Spreadsheet Name	Description
Filtered	Unique Cys Site stoichiometry data filtered by log2FC > ± 1 and absolute Δocc > ± 20%
Column Header (where available)	Description
Protein	Protein symbol (UniProt)
Global_log2FC	Difference between control and mdx groups from global data	Note: Global data provided for reference.
Global_p_value	p value from Student t test between control and mdx groups from global data
Global_adj_p_value	BH corrected p value from global data
Cys_ID	Protein symbol (UniProt) with unique Cys site ID
C_1_stoi	Oxidation stoichiometry in control mouse, replicate 1
C_2_stoi	Oxidation stoichiometry in control mouse, replicate 2
C_3_stoi	Oxidation stoichiometry in control mouse, replicate 3
C_4_stoi	Oxidation stoichiometry in control mouse, replicate 4
M_1_stoi	Oxidation stoichiometry in mdx mouse, replicate 1
M_2_stoi	Oxidation stoichiometry in mdx mouse, replicate 2
M_3_stoi	Oxidation stoichiometry in mdx mouse, replicate 3
M_4_stoi	Oxidation stoichiometry in mdx mouse, replicate 4
log2FC	Difference between control and mdx groups
p_value	p value from Student t test between control and mdx groups
adj_p_value	BH corrected p value
Avg_C_stoi	Average oxidation stoichiometry in control mice
Avg_M_stoi	Average oxidation stoichiometry in mdx mice
C_stoi_SD	Standard deviation of oxidation stoichiometry in control mice
M_stoi_SD	Standard deviation of oxidation stoichiometry in mdx mice
C_Avg_%occ	Average percent occupancy of oxidation in control mice
M_Avg_%occ	Average percent occupancy of oxidation in mdx mice
Delta_%occ	Absolute difference in oxidation occupancy (Δ occ) between mdx and control mice
Protein_Description	Description of protein
Gene_names	Name of gene encoding protein
subcellular_localisation	Subcellular locations where protein can be found

### Sheet: Filtered
Protein	Global_log2FC	Global_p_value	Global_adj_p_value	Cys_ID	C_1_stoi	C_2_stoi	C_3_stoi	C_4_stoi	M_1_stoi	M_2_stoi	M_3_stoi	M_4_stoi	log2FC	p_value	adj_p_value	Avg_C_stoi	Avg_M_stoi	C_stoi_SD	M_stoi_SD	C_Avg_%occ	M_Avg_%occ	Delta_%occ	PSM_cnt	Cys_on_pep_loc	Entry	Protein_Description	Gene_names	subcellular_localisation
ALBU_MOUSE	0.984907	0.00446535	0.0217771	ALBU_MOUSE_Cys125	-2.27071	-2.40956	-2.23662	-2.42861	-1.07662	-0.933916	-1.19925	-1.44746	1.17206	0.000502482	0.00349031	-2.33637	-1.16431	0.0968244	0.217691	19.8007	44.6177	24.8169	13	8	P07724	Serum albumin	Alb	Secreted
ALBU_MOUSE	0.984907	0.00446535	0.0217771	ALBU_MOUSE_Cys269;270	-1.35798	-1.4731	-1.1849	-1.39917	-0.203639	-0.0576201	-0.314326	-0.538881	1.07517	0.000293471	0.00270846	-1.35379	-0.278616	0.122249	0.202874	39.1264	82.4381	43.3118	16	5,6	P07724	Serum albumin	Alb	Secreted
ASPG_MOUSE				ASPG_MOUSE_Cys179	-1.70726	-1.60482	-1.69133	-1.63066	-0.580112	-0.635649	-0.495189	-0.910514	1.00315	0.000904442	0.00474994	-1.65852	-0.655366	0.0486909	0.179638	31.6764	63.4914	31.815	4	2	Q64191	N [Cleaved into: Glycosylasparaginase alpha chain; Glycosylasparaginase beta chain]	Aga	Lysosome
CAMP_MOUSE	0.413229	0.0201336	0.052859	CAMP_MOUSE_Cys94	-2.78347	-2.69657	-2.71613	-3.0274	-1.53515	-0.895055	-0.90111	-2.65184	1.3101	0.0482176	0.0739	-2.80589	-1.49579	0.152287	0.82715	14.3002	35.4587	21.1585	3	6	P51437	Cathelicidin antimicrobial peptide ]	Camp	Secreted
CD68_MOUSE				CD68_MOUSE_Cys283;286	-2.70563	-2.90541	-2.7877	-2.9878	-2.10415	-0.992671	-1.76094	-1.30069	1.30702	0.0104233	0.023002	-2.84664	-1.53961	0.124817	0.49123	13.902	34.3977	20.4958	7	15,18	P31996	Macrosialin	Cd68	Isoform Long: Endosome membrane; Single-pass type I membrane protein; Lysosome membrane; Single-pass type I membrane protein; ; Isoform Short: Cell membrane; Single-pass type I membrane protein
CO4B_MOUSE	0.253144	0.0661237	0.122863	CO4B_MOUSE_Cys1612	-2.22673	-2.53915	-1.97213	-2.72159	-0.762177	-1.10021	-1.37605	-1.92256	1.07465	0.0137674	0.027963	-2.3649	-1.29025	0.332137	0.49063	19.4131	40.888	21.475	2	3	P01029	Complement C4-B [Cleaved into: Complement C4 beta chain; Complement C4 alpha chain; C4a anaphylatoxin; Complement C4 gamma chain]	C4b	Secreted; synapse; axon; dendrite
CO4B_MOUSE	0.253144	0.0661237	0.122863	CO4B_MOUSE_Cys1721	-2.45277	-2.57658	-2.37154	-2.76607	-0.897712	-1.22509	-1.55439	-2.00989	1.11997	0.0129876	0.0268319	-2.54174	-1.42177	0.171681	0.474972	17.1735	37.3254	20.1519	2	3	P01029	Complement C4-B [Cleaved into: Complement C4 beta chain; Complement C4 alpha chain; C4a anaphylatoxin; Complement C4 gamma chain]	C4b	Secreted; synapse; axon; dendrite
COR1C_MOUSE	0.265657	0.00416096	0.020974	COR1C_MOUSE_Cys77	-0.418193	0.0732082	-0.416013	-0.123739	-1.22832	-1.32973	-1.53734	-0.828129	-1.00969	0.00213597	0.00796233	-0.221184	-1.23088	0.240092	0.297715	85.7861	42.6058	43.1803	1	6	Q9WUM4	Coronin-1C	Coro1c	Cell membrane ; Peripheral membrane protein ; Cytoplasmic side; lamellipodium; ruffle membrane; cytoskeleton; cell cortex; Endosome membrane
CY24B_MOUSE				CY24B_MOUSE_Cys257	-2.58548	-2.44283	-2.04079	-2.63953	-1.65185	-0.961897	-1.06669	-1.19974	1.20711	0.00107282	0.00525021	-2.42716	-1.22004	0.270615	0.303878	18.5932	42.927	24.3338	1	4	Q61093	Cytochrome b-245 heavy chain	Cybb	Cell membrane; Multi-pass membrane protein
DMD_MOUSE	-1.3464	4.32384e-05	0.00245038	DMD_MOUSE_Cys205	-3.82254	-3.55844	-3.89741	-3.8877	-1.40041	-1.92746	-1.94646	-1.73451	2.03931	3.56735e-05	0.00103451	-3.79152	-1.75221	0.158906	0.253326	7.22167	29.6847	22.463	2	1	P11531	Dystrophin	Dmd	sarcolemma ; Peripheral membrane protein ; Cytoplasmic side; cytoskeleton; postsynaptic cell membrane
DMD_MOUSE	-1.3464	4.32384e-05	0.00245038	DMD_MOUSE_Cys490	-4.4038	-4.21914	-4.4445	-4.36292	-1.73912	-1.87847	-1.44623	-1.15402	2.80313	0.000168755	0.00207033	-4.35759	-1.55446	0.0981225	0.322051	4.87791	34.0456	29.1677	2	1	P11531	Dystrophin	Dmd	sarcolemma ; Peripheral membrane protein ; Cytoplasmic side; cytoskeleton; postsynaptic cell membrane
ECP1_MOUSE	0.980876	4.99393e-05	0.00253986	ECP1_MOUSE_Cys118	-2.88294	-3.10682	-3.12799	-3.34912	-1.58115	-1.85339	-1.4213	-1.72058	1.47261	3.24129e-05	0.000988683	-3.11672	-1.64411	0.190515	0.185522	11.5285	31.9945	20.4659	1	7	P97426	Eosinophil cationic protein 1	Ear1	Cytoplasmic granule
EGFR_MOUSE	0.903218	0.00548054	0.024154	EGFR_MOUSE_Cys535;539	-3.2162	-3.28352	-3.02693	-3.34649	-0.887251	-1.22618	-1.60393	-1.84809	1.82692	0.00178169	0.00712788	-3.21829	-1.39136	0.138217	0.422373	10.7448	38.1205	27.3756	1	2,6	Q01279	Epidermal growth factor receptor	Egfr	Cell membrane ; Single-pass type I membrane protein; Endoplasmic reticulum membrane ; Single-pass type I membrane protein; Golgi apparatus membrane ; Single-pass type I membrane protein; Nucleus membrane ; Single-pass type I membrane protein; Endosome; Endosome membrane; Nucleus
FBN1_MOUSE	0.0248907	0.895193	0.920008	FBN1_MOUSE_Cys672	-2.19413	-2.22686	-1.82685	-1.86504	-1.90634	-0.289214	-1.08083	-0.66992	1.04164	0.052113	0.078755	-2.02822	-0.986577	0.211473	0.693167	24.5157	50.4674	25.9517	4	3	Q61554	Fibrillin-1 [Cleaved into: Asprosin]	Fbn1	Secreted
FGOP2_MOUSE				FGOP2_MOUSE_Cys198	-1.99377	-1.58728	-1.87124	-2.21299	-0.630009	-0.41957	-0.494146	-0.747732	1.34346	0.000388574	0.00305905	-1.91632	-0.572864	0.260969	0.145534	26.4929	67.2281	40.7351	1	10	Q9CRA9	FGFR1 oncogene partner 2 homolog	Fgfr1op2	Cytoplasm
GRN_MOUSE				GRN_MOUSE_Cys304;305	-2.62268	-2.86645	-2.54526	-2.50003	-1.58007	-1.21039	-1.27737	-1.22568	1.31023	3.44232e-05	0.00101396	-2.63361	-1.32338	0.163282	0.173511	16.1141	39.9598	23.8457	2	8,9	P28798	Progranulin [Cleaved into: Paragranulin; Granulin-1; Granulin-2; Granulin-3; Granulin-4; Granulin-5; Granulin-6; Granulin-7]	Grn	Secreted; Lysosome
HA2J_MOUSE				HA2J_MOUSE_Cys188	-3.17146	-3.24406	-2.76745	-2.95017	-1.94036	-1.25405	-1.36051	-1.2536	1.58116	0.000408924	0.00314918	-3.03329	-1.45213	0.216869	0.329352	12.2149	36.5482	24.3333	2	16	P23150	H-2 class II histocompatibility antigen, I-E alpha chain		Membrane ; Single-pass type I membrane protein
HB2K_MOUSE				HB2K_MOUSE_Cys104	-2.68282	-2.79155	-2.01642	-2.52202	-1.6307	-0.999608	-1.12653	-1.06527	1.29768	0.00128111	0.00584827	-2.5032	-1.20553	0.342887	0.288148	17.6385	43.3611	25.7226	1	7	P06343	H-2 class II histocompatibility antigen, A-K beta chain	H2-Ab1	Membrane ; Single-pass type I membrane protein
HPT_MOUSE	1.06361	0.0261855	0.0629562	HPT_MOUSE_Cys86;90	-3.21714	-2.86362	-2.04957	-3.65329	-0.71109	-1.06924	-2.01986	-2.03912	1.48608	0.0209498	0.0383214	-2.94591	-1.45983	0.67925	0.673892	12.9776	36.3536	23.3761	14	14,18	Q61646	Haptoglobin [Cleaved into: Haptoglobin alpha chain; Haptoglobin beta chain]	Hp	Secreted
ITB2_MOUSE	0.514409	0.0297512	0.0691711	ITB2_MOUSE_Cys583	-2.38283	-2.32907	-1.74563	-2.53142	-1.82086	-0.884196	-1.32793	-0.845316	1.02767	0.013004	0.0268475	-2.24724	-1.21958	0.345184	0.45674	21.0627	42.9409	21.8782	3	5	P11835	Integrin beta-2	Itgb2	Cell membrane ; Single-pass type I membrane protein; Membrane raft ; Single-pass type I membrane protein
ITB2_MOUSE	0.514409	0.0297512	0.0691711	ITB2_MOUSE_Cys482;484	-2.44316	-2.28397	-1.8886	-2.63912	-1.74474	-0.750053	-1.2347	-0.706038	1.20483	0.00836275	0.0196875	-2.31371	-1.10888	0.318463	0.486891	20.1142	46.3653	26.2511	1	2,4	P11835	Integrin beta-2	Itgb2	Cell membrane ; Single-pass type I membrane protein; Membrane raft ; Single-pass type I membrane protein
ITB2_MOUSE	0.514409	0.0297512	0.0691711	ITB2_MOUSE_Cys697	-3.05447	-3.21529	-2.87632	-3.11779	-1.89989	-1.14779	-1.59829	-1.24217	1.59393	0.00103496	0.00513189	-3.06597	-1.47203	0.142688	0.344952	11.9413	36.0474	24.106	2	13	P11835	Integrin beta-2	Itgb2	Cell membrane ; Single-pass type I membrane protein; Membrane raft ; Single-pass type I membrane protein
KLKB1_MOUSE	0.303967	0.094041	0.16101	KLKB1_MOUSE_Cys57	-2.25976	-2.43798	-1.98521	-2.06127	-0.754949	-0.954105	-1.21074	-1.67144	1.03825	0.00722305	0.0177538	-2.18605	-1.14781	0.203965	0.395814	21.9752	45.1311	23.1559	1	1	P26262	Plasma kallikrein [Cleaved into: Plasma kallikrein heavy chain; Plasma kallikrein light chain]	Klkb1	Secreted
MBL2_MOUSE	0.53083	0.000571513	0.00770104	MBL2_MOUSE_Cys218	-2.5685	-2.84195	-2.8019	-2.68885	-1.16455	-1.18478	-1.42638	-1.4393	1.42155	8.41885e-06	0.000653345	-2.7253	-1.30375	0.123002	0.14938	15.1218	40.5071	25.3853	2	18	P41317	Mannose-binding protein C	Mbl2	Secreted
NGAL_MOUSE				NGAL_MOUSE_Cys98	-2.51568	-2.67161	-2.65035	-2.69438	-1.53932	-0.597555	-0.985371	-1.89401	1.37894	0.0162815	0.0316579	-2.63301	-1.25406	0.0802571	0.575644	16.1208	41.9266	25.8058	3	6	P11672	Neutrophil gelatinase-associated lipocalin	Lcn2	Secreted; Cytoplasmic granule lumen; Cytoplasmic vesicle lumen
NGP_MOUSE	0.199472	0.136103	0.213745	NGP_MOUSE_Cys115;119	-2.43092	-2.34423	-2.57331	-2.75018	-1.08314	-0.343554	-0.501727	-2.08133	1.52222	0.0274563	0.0472599	-2.52466	-1.00244	0.177546	0.786417	17.378	49.9156	32.5376	3	9,13	O08692	Neutrophilic granule protein	Ngp	Secreted; Cytoplasmic granule
NGP_MOUSE	0.199472	0.136103	0.213745	NGP_MOUSE_Cys87	-2.74041	-2.58275	-2.73024	-2.76721	-1.49727	-0.845536	-1.05132	-2.53424	1.22306	0.0465394	0.0718032	-2.70515	-1.48209	0.0830764	0.752333	15.3344	35.797	20.4625	3	5	O08692	Neutrophilic granule protein	Ngp	Secreted; Cytoplasmic granule
NGP_MOUSE	0.199472	0.136103	0.213745	NGP_MOUSE_Cys115	-2.9458	-2.61578	-2.95287	-3.0336	-1.67022	-0.744201	-1.02593	-2.62742	1.37007	0.0432337	0.0676907	-2.88701	-1.51694	0.185157	0.835639	13.5183	34.9426	21.4243	4	9	O08692	Neutrophilic granule protein	Ngp	Secreted; Cytoplasmic granule
NGP_MOUSE	0.199472	0.136103	0.213745	NGP_MOUSE_Cys76	-2.46364	-2.39886	-2.46657	-2.70867	-1.10977	-0.270235	-0.59413	-2.39491	1.41717	0.0546644	0.082028	-2.50944	-1.09226	0.13645	0.934714	17.5624	46.9025	29.3401	2	6	O08692	Neutrophilic granule protein	Ngp	Secreted; Cytoplasmic granule
P4HA2_MOUSE				P4HA2_MOUSE_Cys531	-3.09793	-3.21417	-3.08824	-3.21747	-1.76046	-1.52871	-1.76368	-1.66156	1.47585	2.6234e-06	0.000439297	-3.15445	-1.6786	0.0709849	0.110601	11.2309	31.2385	20.0076	2	8	Q60716	Prolyl 4-hydroxylase subunit alpha-2	P4ha2	Endoplasmic reticulum lumen
PERE_MOUSE	0.373941	0.00657839	0.0268954	PERE_MOUSE_Cys371	-2.98834	-3.06251	-2.82101	-3.08345	-0.560746	-0.287282	-0.23788	-0.407431	2.61549	2.05947e-07	0.000243634	-2.98883	-0.373335	0.119087	0.143804	12.5972	77.1996	64.6024	3	3	P49290	Eosinophil peroxidase [Cleaved into: Eosinophil peroxidase light chain; Eosinophil peroxidase heavy chain]	Epx	Cytoplasmic granule
PERE_MOUSE	0.373941	0.00657839	0.0268954	PERE_MOUSE_Cys677	-3.07781	-2.94908	-2.83247	-2.92509	-1.84145	-1.5593	-1.47162	-1.50956	1.35063	4.01741e-05	0.00107594	-2.94611	-1.59548	0.101174	0.167862	12.9757	33.0912	20.1154	3	3	P49290	Eosinophil peroxidase [Cleaved into: Eosinophil peroxidase light chain; Eosinophil peroxidase heavy chain]	Epx	Cytoplasmic granule
PERE_MOUSE	0.373941	0.00657839	0.0268954	PERE_MOUSE_Cys282	-2.56183	-2.82149	-2.10795	-2.71687	-0.841031	-0.66826	-0.259945	-0.903476	1.88385	0.000123416	0.00178743	-2.55203	-0.668178	0.314688	0.289768	17.0515	62.9301	45.8786	1	2	P49290	Eosinophil peroxidase [Cleaved into: Eosinophil peroxidase light chain; Eosinophil peroxidase heavy chain]	Epx	Cytoplasmic granule
PERE_MOUSE	0.373941	0.00657839	0.0268954	PERE_MOUSE_Cys579	-3.13507	-3.12757	-3.05091	-3.00796	-1.97005	-1.45246	-1.23178	-1.12596	1.63532	0.00270326	0.00923572	-3.08038	-1.44506	0.0614564	0.375494	11.8226	36.7276	24.905	2	2	P49290	Eosinophil peroxidase [Cleaved into: Eosinophil peroxidase light chain; Eosinophil peroxidase heavy chain]	Epx	Cytoplasmic granule
PERE_MOUSE	0.373941	0.00657839	0.0268954	PERE_MOUSE_Cys702	-2.77455	-2.65643	-2.6189	-2.64087	-1.60092	-1.25568	-1.07188	-1.10304	1.41481	0.000731905	0.00427019	-2.67269	-1.25788	0.0696318	0.242387	15.6834	41.8158	26.1324	4	11	P49290	Eosinophil peroxidase [Cleaved into: Eosinophil peroxidase light chain; Eosinophil peroxidase heavy chain]	Epx	Cytoplasmic granule
PERM_MOUSE	0.517603	0.00130788	0.0114787	PERM_MOUSE_Cys678	-3.38433	-3.092	-3.29888	-3.47476	-1.73121	-1.04981	-1.17579	-2.1478	1.78634	0.00372671	0.0113069	-3.31249	-1.52615	0.163598	0.509299	10.0656	34.7202	24.6546	2	3	P11247	Myeloperoxidase [Cleaved into: Myeloperoxidase light chain; Myeloperoxidase heavy chain]	Mpo	Lysosome
PGRP1_MOUSE				PGRP1_MOUSE_Cys33	-3.18097	-3.38815	-3.31661	-3.05464	-1.7865	-0.925073	-1.39963	-2.41385	1.60382	0.0122346	0.0257227	-3.23509	-1.63127	0.147835	0.629525	10.6204	32.2805	21.6601	1	6	O88593	Peptidoglycan recognition protein 1	Pglyrp1	Cytoplasm; Secreted
PPR1A_MOUSE				PPR1A_MOUSE_Cys114	-3.98784	-3.84612	-4.14524	-3.49083	-1.82937	-1.80556	-1.99404	-1.76608	2.01875	0.000245275	0.00247606	-3.86751	-1.84876	0.279256	0.100306	6.85116	27.763	20.9119	3	18	Q9ERT9	Protein phosphatase 1 regulatory subunit 1A	Ppp1r1a
PRG2_MOUSE				PRG2_MOUSE_Cys118	-2.0904	-1.54803	-2.40481	-1.95487	-1.23206	-0.87194	-0.668149	-0.634119	1.14796	0.00262492	0.00907484	-1.99953	-0.851566	0.355131	0.274537	25.0082	55.4183	30.4101	1	4	Q61878	Bone marrow proteoglycan ]	Prg2	Cytoplasmic granule
RBCC1_MOUSE				RBCC1_MOUSE_Cys819	-1.44945	-0.880824	-1.63631	-1.682	-2.6135	-3.38895	-3.20869	-3.28031	-1.71071	0.000519832	0.00354078	-1.41215	-3.12286	0.368224	0.347566	37.5752	11.4796	26.0957	1	4	Q9ESK9	RB1-inducible coiled-coil protein 1	Rb1cc1	Nucleus; cytosol; Cytoplasm; Preautophagosomal structure; Lysosome
RPC10_MOUSE				RPC10_MOUSE_Cys25;28	-1.73931	-1.37246	-1.4654	-1.63198	-3.01472	-2.7923	-2.83417	-2.81535	-1.31185	3.88589e-05	0.00105767	-1.55229	-2.86414	0.164538	0.101841	34.0969	13.7344	20.3625	1	3,6	Q9CQZ7	DNA-directed RNA polymerase III subunit RPC10	Polr3k	nucleolus
SAP_MOUSE	0.368806	0.0254095	0.0618401	SAP_MOUSE_Cys240	-2.5452	-2.44576	-2.34818	-2.07478	-1.86698	-0.81225	-0.870501	-0.504321	1.33997	0.0151369	0.0300079	-2.35348	-1.01351	0.202463	0.591224	19.5673	49.5339	29.9666	4	9	Q61207	Prosaposin [Cleaved into: Saposin-A; Saposin-B-Val; Saposin-B; Saposin-C; Saposin-D]	Psap	Prosaposin: Secreted
TNMD_MOUSE				TNMD_MOUSE_Cys265;266;269	-1.34725	-1.49136	-0.863977	-0.686289	-2.34499	-2.15147	-2.1633	-1.85173	-1.03065	0.00643802	0.0163343	-1.09722	-2.12787	0.383463	0.204294	46.7416	22.8795	23.8621	1	3,4,7	Q9EP64	Tenomodulin	Tnmd	Membrane ; Single-pass type II membrane protein; Nucleus envelope
TRFL_MOUSE	0.381398	0.0486357	0.0979379	TRFL_MOUSE_Cys188;191	-3.01403	-3.01893	-2.71763	-3.08227	-1.48397	-0.731095	-0.979118	-2.27403	1.59116	0.0157336	0.0308897	-2.95822	-1.36705	0.163376	0.680983	12.8673	38.7682	25.9009	1	7,10	P08071	Lactotransferrin	Ltf	Secreted; Cytoplasmic granule
TRFL_MOUSE	0.381398	0.0486357	0.0979379	TRFL_MOUSE_Cys199	-2.73056	-2.60301	-2.74757	-2.68847	-1.424	-0.872805	-1.17086	-2.16794	1.2835	0.0181749	0.0343637	-2.6924	-1.4089	0.064567	0.553906	15.4706	37.6598	22.1893	2	1	P08071	Lactotransferrin	Ltf	Secreted; Cytoplasmic granule
TRFL_MOUSE	0.381398	0.0486357	0.0979379	TRFL_MOUSE_Cys443	-3.04894	-2.90835	-3.019	-3.06546	-1.44666	-0.736963	-1.01732	-2.52648	1.57859	0.0271667	0.046903	-3.01044	-1.43185	0.0707206	0.785946	12.4099	37.0654	24.6556	1	6	P08071	Lactotransferrin	Ltf	Secreted; Cytoplasmic granule
TRFL_MOUSE	0.381398	0.0486357	0.0979379	TRFL_MOUSE_Cys520;523	-3.2133	-3.01154	-3.13829	-3.17925	-1.62696	-0.879565	-1.16587	-2.38943	1.62014	0.0152062	0.0301062	-3.13559	-1.51546	0.0882037	0.658999	11.3787	34.9786	23.5999	4	4,7	P08071	Lactotransferrin	Ltf	Secreted; Cytoplasmic granule
TRFL_MOUSE	0.381398	0.0486357	0.0979379	TRFL_MOUSE_Cys665	-3.50468	-3.4473	-3.47517	-3.55242	-1.70786	-0.829682	-1.23782	-2.6665	1.88443	0.0173297	0.0331794	-3.49489	-1.61047	0.0449423	0.790185	8.87018	32.7492	23.8791	3	10	P08071	Lactotransferrin	Ltf	Secreted; Cytoplasmic granule
TSN_MOUSE	0.0606415	0.147687	0.227171	TSN_MOUSE_Cys225	-3.65217	-3.70169	-3.62302	-3.66359	-1.47179	-1.53542	-1.48583	-1.47337	2.16852	8.69592e-11	1.59066e-06	-3.66012	-1.4916	0.0325564	0.029879	7.91033	35.5618	27.6514	2	6	Q62348	Translin	Tsn	Cytoplasm; Nucleus
UCHL1_MOUSE	0.233561	0.0141874	0.0427997	UCHL1_MOUSE_Cys220	-3.66345	-3.56336	-3.78241	-4.00713	-0.836991	-1.17392	-0.866003	-1.1363	2.75078	7.74837e-07	0.000308398	-3.75409	-1.0033	0.190984	0.176362	7.41151	49.8856	42.4741	1	7	Q9R0P9	Ubiquitin carboxyl-terminal hydrolase isozyme L1	Uchl1	Cytoplasm; Endoplasmic reticulum membrane ; Lipid-anchor
VATC1_MOUSE	0.115255	0.142316	0.221486	VATC1_MOUSE_Cys376	-3.10409	-3.259	-3.12229	-3.17141	-1.07571	-1.07859	-1.05826	-1.07685	2.09184	7.21785e-06	0.000618175	-3.1642	-1.07235	0.0692997	0.00946746	11.1553	47.5543	36.3989	2	3	Q9Z1G3	V-type proton ATPase subunit C 1	Atp6v1c1
